# Comparative epigenomics across the barley pangenome links structural variation to regulatory genome function

**DOI:** 10.64898/2026.07.24.740502

**Authors:** Zihao Zhu, Erwang Chen, Pavla Navratilova, Miriam Schreiber, Sudharsan Padmarasu, Patrick König, Axel Himmelbach, Malcolm Macaulay, Robbie Waugh, Martin Mascher, Nils Stein

## Abstract

Structural variants (SVs) are abundant in plant genomes and influence agronomic traits, yet their regulatory interpretation remains challenging. Here, we combine pangenome-wide profiling of DNA methylation and chromatin accessibility across 20 barley genotypes, complemented by histone modification and chromatin interaction data in a subset of 10 genotypes. Comparative analysis of genotype-specific epigenomes reveals a globally conserved DNA methylation landscape across the barley pangenome alongside extensive regulatory variability at orthologous genes. We show that SVs do not broadly remodel global chromatin landscapes but instead act through context-dependent rewiring of local regulatory interactions. Despite this epigenomic stability, SVs may contribute to gene expression changes via chromatin contacts. Tissue-specific chromatin accessibility demonstrates that SV effects depend on developmental context. Integrating chromatin state variation with SVs at key vernalization genes explains epigenetic contributions to growth habit diversity. Together, these results provide a framework for interpreting the regulatory consequences of structural variation in crop genomes.
