## Supplementary Tables S1-S10 for "Comparative epigenomics across the barley pangenome links structural variation to regulatory genome function"

### Sheet: s1
Supplementary Table 1. Summary statistics of WGBS
Genotype	rep1				rep2				rep3				rep4				rep1				merged
	raw pairs	mapping%	final reads	unique%	raw pairs	mapping%	final reads	unique%	raw pairs	mapping%	final reads	unique%	raw pairs	mapping%	final reads	unique%	raw pairs	mapping%	final reads	unique%	final reads	CpG	CHG	CHH
Akashinriki	259093285	0.762	189681932	0.48038	169279373	0.788	149716732	0.56119	564684069	0.666	282335616	0.375367	408792284	0.7304	228388066	0.382455	373118444	0.7306	211510660	0.38795	1060293104	0.893	0.598	0.019
Barke	142483920	0.758	121887294	0.564278	302072223	0.762	244838772	0.531844	524542210	0.65775	259475392	0.376032	349867517	0.702	198511214	0.404124	368937488	0.7056	206360386	0.396356	1030693984	0.9	0.611	0.019
Chi Ba Damai	110054397	0.747	80756214	0.491154	213288537	0.778667	185584126	0.558717	497505453	0.67725	254137896	0.377131	394368898	0.721	217938320	0.383235	285474679	0.728	175025576	0.421088	912326268	0.886	0.596	0.019
Du Li Huang	151625103	0.752333	108189632	0.474214	149204237	0.643333	78950470	0.411252	398239618	0.65625	177892420	0.340341	432719661	0.7074	223211316	0.364598	401436235	0.7008	213435466	0.379338	799338106	0.887	0.604	0.019
FT11	248238837	0.698	157919886	0.455703	103479031	0.613	43345678	0.341667	614421521	0.70075	335422848	0.389523	375619334	0.73	217093090	0.395863	391855408	0.7268	213826802	0.375398	965034822	0.887	0.607	0.021
Golden Promise	133432552	0.783667	114480290	0.547403	257886637	0.775667	208591014	0.521389	454575137	0.6675	224938966	0.370662	423971122	0.6966	226415450	0.383315	322335465	0.7318	194461350	0.412195	967341576	0.892	0.609	0.02
Hockett	182873702	0.768	150829010	0.536961	60104993	0.767	45712880	0.495796	251949743	0.65425	123021102	0.373157	365410721	0.728	210513474	0.395674	453860857	0.7258	244458370	0.371052	772282290	0.885	0.612	0.017
HOR 10350	106034582	0.708	76085442	0.506747	116223512	0.6565	61034334	0.399959	413054096	0.6605	215229384	0.39445	387213078	0.7248	218805016	0.389815	481923129	0.6118	165956130	0.281434	736010908	0.883	0.593	0.018
HOR 13821	167403201	0.71	118127164	0.496933	214044457	0.692333	137276160	0.463176	476664970	0.664	239089632	0.377702	334480596	0.7228	195908688	0.405168	458118327	0.7252	245328122	0.369217	932500564	0.888	0.597	0.018
HOR 13942	237541046	0.712	167988852	0.496629	132010074	0.603	54554520	0.34267	366612205	0.6765	184300172	0.371553	398628408	0.733	231390234	0.395952	355783319	0.7188	203592428	0.39805	839416378	0.89	0.584	0.018
HOR 21599	123886856	0.677667	67962934	0.404763	153204231	0.658333	82701544	0.409984	454784346	0.671	230421398	0.377542	431595822	0.7196	232243214	0.373891	316413414	0.7224	186327164	0.407581	797792082	0.881	0.575	0.017
HOR 3081	220089863	0.765667	166197164	0.493121	150345379	0.680667	92375640	0.451339	398239618	0.6795	248083432	0.458389	340153583	0.7346	205708748	0.41162	466550059	0.7122	235509658	0.354388	945543110	0.89	0.607	0.019
HOR 3365	211833345	0.712667	133870542	0.443378	123978666	0.691	75678760	0.441691	451087958	0.68875	241963968	0.389402	383459129	0.7186	215966724	0.391878	312950498	0.7224	178332438	0.394409	844350066	0.887	0.59	0.019
HOR 7552	330376354	0.782	240279368	0.465019	175173611	0.675667	98730360	0.41708	399640719	0.6955	223087144	0.401308	388814140	0.726	216004458	0.382608	326483034	0.7212	195024254	0.414135	972016104	0.894	0.594	0.018
HOR 8148	140041794	0.693	94692674	0.48786	244670614	0.622	113789076	0.373851	486567048	0.644	235080118	0.375109	362454134	0.6942	200156930	0.397743	325774473	0.6976	185358238	0.40781	827481664	0.886	0.591	0.018
HOR 9043	122885356	0.719333	88754822	0.502032	262241006	0.670667	140660002	0.399883	546387142	0.6765	281162058	0.380328	374652140	0.7344	221230806	0.402027	397385411	0.7216	222494592	0.387955	952569538	0.876	0.604	0.02
Igri	99004405	0.780333	87513266	0.566382	160072551	0.763	129991790	0.532163	379822776	0.67725	188228092	0.365868	390431182	0.7308	229101602	0.401472	367593834	0.7258	210610850	0.394699	843277458	0.89	0.603	0.018
Morex	145459781	0.777	129712082	0.573834	226686117	0.758333	178194320	0.518297	539702730	0.6705	272308972	0.376252	358274055	0.7176	206467110	0.401535	360158822	0.7178	209057070	0.404331	994909830	0.895	0.622	0.021
OUN333	253634143	0.766667	180526662	0.464191	118549226	0.784	102732574	0.552667	561306110	0.6765	264019860	0.347647	372826370	0.7312	209981474	0.385131	385448818	0.7332	226833484	0.401317	981726502	0.884	0.615	0.019
RGT Planet	205810126	0.706667	121064930	0.416205	165086666	0.687333	104978088	0.462583	543369085	0.6605	264521708	0.368522	351574844	0.7228	203254080	0.39992	444178127	0.7212	228580772	0.356777	919966264	0.887	0.617	0.02

### Sheet: s2
Supplementary Table 2. Summary statistics of ATAC-seq
Genotype	rep1			rep2			rep3			concensus	peak_intersection
	raw pairs	final reads	peaks (0.05)	raw pairs	final reads	peaks (0.05)	raw pairs	final reads	peaks (0.05)	peaks (0.05)	distal_intergenic	promoter	5'UTR	1st_exon	1st_intron	other_exon	other_intron	3'UTR	downstream
Akashinriki	133522282	24109622	48947	47317390	8812883	37269	50353339	21821344	51888	59528	22141	17266	10689	12765	2198	4025	2046	2615	3818
Barke	134877189	19699395	51010	121637438	15653797	44262	60887285	16289951	53716	66239	23473	18344	11509	13788	2471	4723	2317	3116	4327
Chi Ba Damai	45744670	13598051	44045	246318837	18852676	46407	72117299	26083508	52085	65662	21799	17529	11019	13328	2556	4716	2250	3074	4276
Du Li Huang	39946137	13308146	44984	48602194	17994473	39389	61028601	16594221	48018	57241	20617	16662	10310	12482	2352	4256	2092	2661	3852
FT11	155027870	31911432	48922	150190721	21839703	45637	53737029	14628711	44880	62107	21827	16941	10717	12739	2372	4183	2113	2753	3998
Golden Promise	42117640	15548766	47509	163438267	19989163	41632	60930680	15391805	45851	59554	20587	16661	10501	12492	2273	4227	2108	2796	4040
Hockett	127811112	17302263	41276	63645873	13075396	38058	171280429	18784853	44557	54182	19342	16108	10334	12075	2020	3778	1859	2547	3707
HOR 10350	38631160	11379926	40052	156240120	50424376	71974	74021229	14151636	44579	79015	21326	17298	10995	13348	2964	4370	2196	2640	3839
HOR 13821	42947011	9055013	38207	148334561	34563133	53647	84796639	14962728	44558	62423	20668	16716	10593	12764	2524	4251	2200	2641	3863
HOR 13942	99045986	11221744	39957	152648102	21608488	49438	66047923	14903789	45674	58581	21476	17092	10788	12753	2283	4458	2238	2952	4059
HOR 21599	46160407	14139768	45845	111507231	32011461	55593	70857444	19048174	46718	78420	20110	16461	10444	12518	2349	3940	1967	2532	3681
HOR 3081	34199432	9849190	42106	142050092	41926123	55560	118069184	20862245	46958	63953	22160	17564	11075	13385	2718	4610	2246	2934	4212
HOR 3365	126365949	28827578	54173	83902319	16607461	47320	61195088	17907592	40141	65284	20757	17317	10837	13097	2573	4462	2201	2867	3970
HOR 7552	83120721	15347132	44880	61429552	16395381	44506	65997782	21941604	51111	61286	21648	17500	11115	13391	2632	4726	2265	3082	4219
HOR 8148	100540197	19842565	40443	76338446	19994534	48636	108365930	24684620	50163	63533	20995	16959	10992	13262	2511	4151	2145	2579	3665
HOR 9043	105777403	19252195	47215	60496801	11204314	36297	67110128	17950740	48566	56705	21125	17417	11090	13172	2410	4350	2101	2938	4162
Igri	81094914	11082607	40572	87448996	9097793	38294	92286721	11693684	39201	50703	18406	15188	9321	10906	1789	3620	1787	2446	3493
Morex	44295112	16007468	47361	102343636	20578012	47284	110546952	23623449	52353	62662	22648	18428	11054	13764	2808	4796	2442	2889	4172
OUN333	64937355	23727962	53062	56569588	9576273	37558	67930840	16674091	46924	62856	21519	16929	10781	12712	2110	4406	2098	2974	4153
RGT Planet	149040699	20402497	51580	172400335	16727602	42139	56608747	16122189	49196	62054	21910	17946	11482	13657	2480	4481	2244	2940	4177
Morex_inflor	98696296	13138246	51189	124676260	35143541	66089
Barke_inflor	47004282	19501955	61183	39154012	15234357	54386

### Sheet: s3
Supplementary Table 3. Summary statistics of ChIP-seq and CUT&Tag
Genotype	H3K4me3_rep1			input_rep1			H3K4me3_rep2			input_rep2			H3K4me3_rep3			input_rep3
	raw pairs	final reads	antibody	raw pairs	final reads	peaks (0.05)	raw pairs	final reads	antibody	raw pairs	final reads	peaks (0.05)	raw pairs	final reads	antibody	raw pairs	final reads	peaks (0.05)
Morex	101769084	50795641	C15410003	74240417	48461149	42005	80856793	80000343	C15410003	69530730	84767195	44745
Barke	71314259	87223888	C15410003	72576562	85154238	46607	61389170	56011868	C15410003	44773155	42025480	33981
Igri	70796327	64816105	ab213224	60679390	61284967	62172	490647871	249868550	Mp 04-745	472676064	439602874	31484	61478007	17609045	C15410003	65745367	69835704	39551
RGT Planet	380805748	467871546	Mp 04-745	436416366	504299765	34145	56086699	48327336	C15410003	59124525	56135150	38681	64211061	80811643	C15410003	56464882	69002361	48374
Akashinriki	425724699	307173104	Mp 04-745	440217525	468677661	28423	437408637	458509593	Mp 04-745	359643992	419091121	25567	77336132	32408386	C15410003	61332045	74043512	34728
FT11	23839406	24730959	C15410003	30857757	37685111	40026	431459767	398469554	Mp 04-745	318715228	331248941	36418
OUN333	71614169	59988316	ab213224	32710159	30785713	45886	62821974	75604651	C15410003	59137512	77047976	50377
Hockett	63336142	61891203	C15410003	61445999	69754130	50545	133191253	107302462	C15410003	101903741	87775098	46949
Golden Promise	72154860	68065948	ab213224	61546301	61711566	40355	61479553	75911329	C15410003	66696266	82912911	31056
HOR 10350	35738541	38188417	C15410003	35480633	43224418	41042	46044025	54925034	C15410003	52635486	54925034	38738
Genotype	H3K9ac_rep1			input_rep1			H3K9ac_rep2			input_rep2			H3K9ac_rep3			input_rep3
	raw pairs	final reads	antibody	raw pairs	final reads	peaks (0.05)	raw pairs	final reads	antibody	raw pairs	final reads	peaks (0.05)	raw pairs	final reads	antibody	raw pairs	final reads	peaks (0.05)
Morex	90378894	73836777	ab4441	88763693	73207479	36979	29255434	16113208	ab4441	68632879	73121746	51204
Barke	88299764	83814198	ab4441	80529935	74388863	65800	38814394	20187885	ab4441	35068269	35991311	31416
Igri	52733286	16255697	ab4441	69134909	73907596	28465	534822317	217627494	ab4441	472676064	439602874	26371	95470625	55848668	ab4441	65745367	69835704	38585
RGT Planet	128895417	54483129	ab4441	79863215	74818330	21388	73889059	83526507	ab4441	63364772	53675027	47002
Akashinriki	181551284	69165653	ab4441	48766644	52966165	38542	432916245	259137416	ab4441	440217525	468677661	28049
FT11	60357917	4575233	ab4441	40595004	38679799	25872	55150236	61369000	ab4441	52537769	67942654	40887
OUN333	84375795	61216528	ab4441	32710159	30785713	51251	397926424	336030497	ab4441	414785032	402987344	34577
Hockett	479415373	412382606	ab4441	365814357	399792368	31587	118314178	91802554	ab4441	101903741	87775098	34396
Golden Promise	50756600	65471173	ab4441	66696266	82912911	27826	70051235	73873089	ab4441	61546301	61711566	28526
HOR 10350	454349231	459266100	ab4441	399365232	442387729	31216	40220166	33330893	ab4441	35480633	43224418	35394
Genotype	H3K27me3_rep1			input_rep1			H3K27me3_rep2			input_rep2			H3K27me3_rep3			input_rep3
	raw pairs	final reads	antibody	raw pairs	final reads	peaks (0.05)	raw pairs	final reads	antibody	raw pairs	final reads	peaks (0.05)	raw pairs	final reads	antibody	raw pairs	final reads	peaks (0.05)
Morex	31908800	24076813	ab6002	81715300	66856144	33388	34380981	17083732	ab6002	68632879	73121746	30389
Barke	98998264	81624555	ab6002	59366966	55054348	30945	67929822	76153696	C15410195	72576562	85154238	40551
Igri	84873027	44483505	C15410195	65745367	69835704	30130	56637786	43998875	C15410195	67275711	69415211	36151
RGT Planet	57793365	48223835	C15410195	59124525	56135150	27625	56753770	64407768	C15410195	56464882	69002361	44698
Akashinriki	69576737	62815511	C15410195	74923941	67360854	23381	38991249	34513572	C15410195	61332045	74043512	35551	87740478	55821405	C15410195	42465772	31567829	37336
FT11	22577068	22908573	C15410195	30857757	37685111	32429	59584471	61273119	C15410195	53573693	78195702	38410
OUN333	64471901	63501671	C15410195	59137512	77047976	38504	83969913	42417131	C15410195	60235622	37138588	35264
Hockett	126132862	100108219	C15410195	101903741	87775098	59509	72693772	26235172	C15410195	61445999	69754130	39649
Golden Promise	73065554	96110980	C15410195	38813867	53222899	45210	60291495	73672956	C15410195	66696266	82912911	20510	97652456	63240685	C15410195	53564391	36901768	52854
HOR 10350	43691117	38005344	C15410195	35480633	43224418	29073	36272221	43053983	C15410195	52635486	74700374	27905
Genotype	H3K4me3 (CUT&Tag)				H3K9ac (CUT&Tag)				H3K27me3 (CUT&Tag)				IgG (CUT&Tag)
	raw pairs	final reads	antibody	peaks (0.05)	raw pairs	final reads	antibody	peaks (0.05)	raw pairs	final reads	antibody	peaks (0.05)	raw pairs	final reads	antibody
Morex	40217215	1821732	Mp 04-745	20291	28656099	1180475	ab4441	8446	56796945	1713416	13-0055t	8681	7022482	348603	13-0042t
Barke	34227438	2423169	Mp 04-745	21701	95137962	2512496	ab4441	23431	64692139	2278357	13-0055t	13476	8107283	201259	13-0042t

### Sheet: s4
Supplementary Table 4. Summary statistics of capture Hi-C, Hi-C, and Omni-C
Genotype	capture Hi-C_rep1								capture Hi-C_rep2								merged
	raw pairs	total_pairs_processed	unmapped_pairs	low_qual_pairs	unique_paired_alignments	pairs_with_singleton	reported_pairs	allValidPairs	raw pairs	total_pairs_processed	unmapped_pairs	low_qual_pairs	unique_paired_alignments	pairs_with_singleton	reported_pairs	allValidPairs	final pairs
Morex	422424704	417696241	3566340	268352018	128792041	16985842	128792041	44662405	321864430	318739897	4766548	199214656	101248020	13510673	101248020	31547874	76210279
Barke	415112522	410086443	3958500	261244769	128969753	15913421	128969753	49546111	488263999	484319366	3238162	311626806	155562849	13891549	155562849	55483373	105029484
Igri	342784943	333287976	26639526	155086713	118405802	33155935	118405802	37188414	147770688	146983633	1053511	92301196	47559883	6069043	47559883	22588050	59776464
RGT Planet	417042540	413728694	2623656	270664894	128618663	11821481	128618663	45564271	339338660	331549768	32812266	146891196	118388005	33458301	118388005	35094138	80658409
Akashinriki	426558870	423153826	2519846	268870867	138784523	12978590	138784523	53307927	358578344	350671580	26361495	160530073	124778547	39001465	124778547	42137622	95445549
FT11	475404152	472062909	3133329	304454556	151241136	13233888	151241136	53794628	187606619	186532526	1108470	117358290	58548206	9517560	58548206	24183880	77978508
OUN333	320315060	313154627	23880036	128864434	122669997	37740160	122669997	31249533	164706692	163868616	1310778	102404008	53786940	6366890	53786940	26509821	57759354
Hockett	331950512	328424823	2285924	211084467	98313687	16740745	98313687	39528318	149277429	148489203	1101722	93413312	45204869	8769300	45204869	18871510	58399828
Golden Promise	256093430	253309893	3613720	163551822	74058576	12085775	74058576	30445296	162875581	161940195	1696427	99793620	51274511	9175637	51274511	21298053	51743349
HOR 10350	345000963	341524492	2970627	219539694	103575372	15438799	103575372	41357299	180220813	179234853	1115339	112309029	57532722	8277763	57532722	24054734	65412033
	Hi-C_rep1								Hi-C_rep2								merged
Genotype	raw pairs	total_pairs_processed	unmapped_pairs	low_qual_pairs	unique_paired_alignments	pairs_with_singleton	reported_pairs	allValidPairs	raw pairs	total_pairs_processed	unmapped_pairs	low_qual_pairs	unique_paired_alignments	pairs_with_singleton	reported_pairs	allValidPairs	final pairs
Morex_leaf	13036966543	12925524892	99295223	7549497071	4855037826	421694772	4855037826	2114026212	1038117240	1027916411	25734435	595450972	368706989	38024015	368706989	121267784	2235293996
Morex_inflor	1943276714	1929261006	9575247	1145177766	697591046	76916947	697591046	357599104	2339477250	2324264696	9250528	1361692867	889395788	63925513	889395788	467158513	824757617
Barke_leaf	2720985564	2701647180	9489997	1444390198	1170778120	76988865	1170778120	528509496	1812907840	1801313370	6978855	996432636	749501972	48399907	749501972	344317865	872827361
Barke_inflor	2104942490	1562911614	11899986	928926476	555632396	66452756	555632396	305342364	2363983378	2349021569	12408526	1350187815	922418390	64006838	922418390	487137918	792480282
	Omni-C_rep1								Omni-C_rep2								Omni-C_rep3								merged
Genotype	raw pairs	total_pairs_processed	unmapped_pairs	low_qual_pairs	unique_paired_alignments	pairs_with_singleton	reported_pairs	allValidPairs	raw pairs	total_pairs_processed	unmapped_pairs	low_qual_pairs	unique_paired_alignments	pairs_with_singleton	reported_pairs	allValidPairs	raw pairs	total_pairs_processed	unmapped_pairs	low_qual_pairs	unique_paired_alignments	pairs_with_singleton	reported_pairs	allValidPairs	final pairs
Barke_leaf	1084139426	1064878493	110273933	180538363	325145359	448920838	325145359	75807753	243463473	238139978	7664846	63871907	100783506	65819719	100783506	75267279	265915993	258825904	10305519	64413313	108156101	75950971	108156101	80854093	231929125
RGT_Planet_leaf	898344326	895514602	100341569	166741416	258398047	370033570	258398047	179271518	216270922	211635052	12429849	53810087	71762181	73632935	71762181	55255633	213419322	207905728	18663199	45766748	58647394	84828387	58647394	44069008	278596159

### Sheet: s5
Supplementary Table 5. Genome-wide TE composition across 20 barley genotypes
Genotype	Copia	Gypsy	LTR_unknown	CACTA	Mutator	PIF_Harbinger	Tc1_Mariner	hAT	helitron
Akashinriki	0.2226	0.3093	0.1822	0.0397	0.019	0.0106	0.0179	0.0019	0.0616
Barke	0.2219	0.3134	0.2002	0.044	0.0155	0.0093	0.0144	0.0016	0.0346
Chi_Ba_Damai	0.1759	0.3064	0.2044	0.0441	0.0225	0.0095	0.0172	0.0017	0.0843
Du_Li_Huang	0.1979	0.3051	0.2025	0.047	0.019	0.0145	0.0287	0.002	0.0466
FT11	0.2004	0.2847	0.209	0.0443	0.0113	0.0102	0.0252	0.002	0.0693
Golden_Promise	0.2195	0.3005	0.1998	0.0417	0.0192	0.0084	0.0152	0.0016	0.0471
Hockett	0.2066	0.2831	0.1981	0.0382	0.0213	0.012	0.0215	0.002	0.074
HOR_10350	0.2157	0.2897	0.2116	0.0518	0.0139	0.01	0.0209	0.0018	0.0372
HOR_13821	0.2354	0.3026	0.1893	0.0409	0.0164	0.0091	0.0182	0.0017	0.0464
HOR_13942	0.2151	0.2833	0.2257	0.0449	0.0155	0.0095	0.0141	0.0016	0.0464
HOR_21599	0.2068	0.327	0.1802	0.0488	0.0178	0.0103	0.0209	0.0019	0.051
HOR_3081	0.2145	0.2913	0.1987	0.0435	0.0211	0.0136	0.0233	0.002	0.0521
HOR_3365	0.2334	0.3012	0.1801	0.037	0.0251	0.0104	0.0179	0.0024	0.0526
HOR_7552	0.2265	0.3067	0.2033	0.0429	0.0159	0.0093	0.0148	0.0016	0.04
HOR_8148	0.2201	0.2858	0.2199	0.0348	0.0264	0.0088	0.0141	0.0018	0.0492
HOR_9043	0.2182	0.3018	0.1963	0.0505	0.0182	0.0087	0.0144	0.0016	0.0439
Igri	0.2149	0.3046	0.2022	0.045	0.0181	0.0104	0.0225	0.002	0.042
Morex	0.2208	0.3299	0.1785	0.0409	0.0174	0.0105	0.017	0.002	0.0489
OUN333	0.2088	0.3285	0.1705	0.0479	0.0179	0.0104	0.0189	0.0039	0.0516
RGT_Planet	0.2128	0.3098	0.1919	0.0331	0.02	0.01	0.0156	0.0021	0.0556

### Sheet: s6
Supplementary Table 6. Differentially methylated CBF3 and CBF3L across 20 barley genotypes
Genotype	CBF3 (N0.HOG0031331)	CG	CHG	CHH	CBF3L (N0.HOG0031332)	CG	CHG	CHH
Akashinriki	HORVU.AKASHINRIKI.PROJ.7HG00642230	98.011	49.6526	5.28819	HORVU.AKASHINRIKI.PROJ.2HG00108750	99.2937	66.9856	8.48846
Barke	HORVU.BARKE.PROJ.7HG00653780	1.51745	0.480769	0.748078	HORVU.BARKE.PROJ.2HG00109530	0.591939	0.3125	0.678453
Chi_Ba_Damai	HORVU.ZDM02064.PROJ.7HG00643890	93.2483	26.7333	2.68685	HORVU.ZDM02064.PROJ.2HG00108430	97.983	51.4243	2.51281
Du_Li_Huang	HORVU.ZDM01467.PROJ.7HG00642070	69.1871	32.4346	1.81179	HORVU.ZDM01467.PROJ.2HG00106370	84.7157	49.243	6.59587
FT11	HORVU.B1K-04-12.PROJ.7HG00654300	94.511	47.6754	3.59817	HORVU.B1K-04-12.PROJ.2HG00109450	98.263	66.4966	6.2794
Golden_Promise	HORVU.GOLDEN_PROMISE.PROJ.7HG00644930	1.45467	0.320513	1.66209	HORVU.GOLDEN_PROMISE.PROJ.2HG00107780	0.767289	0.357143	0.232231
Hockett	HORVU.HOCKETT.PROJ.7HG00641180	1.00446	0	0.258398	HORVU.HOCKETT.PROJ.2HG00107610	0.962984	0.79046	1.07217
HOR_10350	HORVU.HOR_10350.PROJ.7HG00628560	2.89692	1.05413	0.854068	HORVU.HOR_10350.PROJ.2HG00104270	5.10504	4.08961	0.937612
HOR_13821	HORVU.HOR_13821.PROJ.7HG00641230	1.00446	0.797721	0.81163	HORVU.HOR_13821.PROJ.2HG00697320	0.462963	1.15601	0.364393
HOR_13942	HORVU.HOR_13942.PROJ.7HG00637710	7.68146	4.59221	2.49887	HORVU.HOR_13942.PROJ.2HG00107010	1.32812	1.44144	0.763863
HOR_21599	HORVU.HOR_21599.PROJ.7HG00641580	0.704869	1.02206	0.893985	HORVU.HOR_21599.PROJ.2HG00107320	1.61478	0	0.687365
HOR_3081	HORVU.HOR_3081.PROJ.7HG00637900	0.868256	0.279035	0.492382	HORVU.HOR_3081.PROJ.2HG00107540	0.574937	0.42328	0.410762
HOR_3365	HORVU.HOR_3365.PROJ.7HG00634230	1.66971	0.943159	1.03814	HORVU.HOR_3365.PROJ.2HG00107230	0.790923	0.52381	0.491602
HOR_7552	HORVU.HOR_7552.PROJ.7HG00652130	97.686	54.4045	4.39291	HORVU.HOR_7552.PROJ.2HG00108780	96.6719	60.4125	2.47992
HOR_8148	HORVU.HOR_8148.PROJ.7HG00643920	13.4144	5.81884	0.893407	HORVU.HOR_8148.PROJ.2HG00107800	0.456031	0.368481	0.77363
HOR_9043	HORVU.HOR_9043.PROJ.7HG00656010	7.46358	3.46386	0.600029	HORVU.HOR_9043.PROJ.2HG00108450	1.52582	0.664502	0.659503
Igri	HORVU.IGRI.PROJ.7HG00643090	0.654736	0.596256	0.229898	HORVU.IGRI.PROJ.2HG00107260	0.30112	0.586247	0.605058
Morex	HORVU.MOREX.PROJ.7HG00636830	0.910343	0.852666	0.762527	HORVU.MOREX.PROJ.2HG00105770	1.8239	1.15313	0.817782
OUN333	HORVU.OUN333.PROJ.7HG00646230	96.8063	55.8671	1.50487	HORVU.OUN333.PROJ.2HG00109710	98.1804	60.3773	4.81789
RGT_Planet	HORVU.RGT_PLANET.PROJ.7HG00651060	0.440228	0.34188	0.416478	HORVU.RGT_PLANET.PROJ.2HG00107890	1.57369	1.69115	1.01462
	BIC_1_cluster	211.385	183.862	75.9254	BIC_1_cluster	213.602	194.487	97.759
	BIC_2_clusters	160.561	140.322	68.0689	BIC_2_clusters	119.899	118.561	79.489

### Sheet: s7
Supplementary Table 7. TAD and loop detection from chromain conformation assays
Genotype	Assay	Rel. depth	TAD (5 kb)	Loop (5 kb)	TAD (10 kb)	Loop (10 kb)	TAD (20 kb)
Morex	Hi-C	1	7239	45014	5871	37130
Morex	Hi-C	0.75	7371	39068	5993	34441		subsampling
Morex	Hi-C	0.5	7493	27006	6035	27586		subsampling
Morex	Hi-C	0.2	8345	8978	6175	14663		subsampling
Morex	Hi-C	0.1	10378	2861	6631	7172		subsampling
Morex	Hi-C	0.05	14220	489	8178	2585		subsampling
Morex	Hi-C	0.01	23544	17	16045	21		subsampling
Morex	Hi-C	0.005	26560	12	18453	7		subsampling
Barke	Hi-C&Omni-C	0.494	7673	5179	5198	10715
Morex	Hi-C (inflor)	0.368971	15424	450	8848	2709	3705
Barke	Hi-C (inflor)	0.355	15681	1488	9044	4963	3688
RGT Planet	Omni-C	0.125			7152	6480	1453
Morex	capture Hi-C	0.0341			9831		4291
Barke	capture Hi-C	0.047			8043		4040
Igri	capture Hi-C	0.0267			17970		6962
RGT Planet	capture Hi-C	0.0361			9142		4072
Akashinriki	capture Hi-C	0.0427			8710		4029
FT11	capture Hi-C	0.0349			8285		3936
OUN333	capture Hi-C	0.0258			18892		7721
Hockett	capture Hi-C	0.0261			15229		5625
Golden Promise	capture Hi-C	0.0231			15365		5669
HOR 10350	capture Hi-C	0.0293			14890		5350

### Sheet: s8
Supplementary Table 8. HvCEN allelic orientation across 20 barley genotypes
Genotype	HvCEN (N0.HOG0049215)	Strand	Chromatin state
Akashinriki	HORVU.AKASHINRIKI.PROJ.2HG00148700	-	state 6
Barke	HORVU.BARKE.PROJ.2HG00149050	+	state 6/7
Chi_Ba_Damai	HORVU.ZDM02064.PROJ.2HG00148260	-
Du_Li_Huang	HORVU.ZDM01467.PROJ.2HG00146560	-
FT11	HORVU.B1K-04-12.PROJ.2HG00149450	-	state 3/6
Golden_Promise	HORVU.GOLDEN_PROMISE.PROJ.2HG00146940	+	state 3/6/7
Hockett	HORVU.HOCKETT.PROJ.2HG00146920	+	state 6/7
HOR_10350	HORVU.HOR_10350.PROJ.2HG00143080	-	state 6/7
HOR_13821	HORVU.HOR_13821.PROJ.2HG00147830	+
HOR_13942	HORVU.HOR_13942.PROJ.2HG00146450	-
HOR_21599	HORVU.HOR_21599.PROJ.2HG00147520	-
HOR_3081	HORVU.HOR_3081.PROJ.2HG00147130	-
HOR_3365	HORVU.HOR_3365.PROJ.2HG00145190	+
HOR_7552	HORVU.HOR_7552.PROJ.2HG00149350	-
HOR_8148	HORVU.HOR_8148.PROJ.2HG00146720	+
HOR_9043	HORVU.HOR_9043.PROJ.2HG00149150	-
Igri	HORVU.IGRI.PROJ.2HG00146870	-	state 6
Morex	HORVU.MOREX.PROJ.2HG00145700	-	state 6/7
OUN333	HORVU.OUN333.PROJ.2HG00150000	-	state 6/7
RGT_Planet	HORVU.RGT_PLANET.PROJ.2HG00146090	+	state 6/7

### Sheet: s9
Supplementary Table 9. Two-way ANOVA group means with Tukey’s HSD post-hoc comparisons
HvCEN log(TPM+1)										Days to heading					Tiller number at heading
Genotype	Tissue	Mean	Tukey group (0.05)	Genotype group	Tissue	Mean	Tukey group (0.05)			Genotype	Vernalization	Mean	Tukey group (0.05)		Genotype	Vernalization	Mean	Tukey group (0.05)
Akashinriki	inflor	2.15364	abch	control (Morex allele)	inflor	1.55576	c			Akashinriki	without	71.6667	k		Akashinriki	without	5	fghjk
Akashinriki	leaf	0.862207	degijkl	control (Morex allele)	leaf	0.457178	b			Akashinriki	with	48.25	defg		Akashinriki	with	3.625	h
Barke	inflor	2.39163	abc	inverted (Barke allele)	inflor	2.31578	a			Barke	without	59.2857	ab		Barke	without	7.14286	abcde
Barke	leaf	1.15953	defghijk	inverted (Barke allele)	leaf	1.42373	c			Barke	with	50	efgp		Barke	with	7.7	abe
Chi_Ba_Damai	inflor	1.55379	adefgh							Chi_Ba_Damai	without	146.667	c		Chi_Ba_Damai	without	8.66667	ab
Chi_Ba_Damai	leaf	0.16275	jkl		diff	lwr	upr	p adj		Chi_Ba_Damai	with	67.9	jk		Chi_Ba_Damai	with	5.7	cdfjk
Du_Li_Huang	inflor	0.962928	defgijkl	inverted.inflor-control.inflor	0.760025	0.261711	1.25834	0.000701132		Du_Li_Huang	without	45.5556	defg		Du_Li_Huang	without	4.22222	fgh
Du_Li_Huang	leaf	1.59025	adefgh	control.leaf-control.inflor	-1.09858	-1.50889	-0.688275	1.20742e-09		Du_Li_Huang	with	43.7778	dgm		Du_Li_Huang	with	4.33333	fghk
FT11	inflor	1.41706	adefghi	inverted.leaf-control.inflor	-0.132025	-0.622433	0.358384	0.896165		FT11	without	96.4	hi		FT11	without	15.8	i
FT11	leaf	0.0921396	kl	control.leaf-inverted.inflor	-1.85861	-2.35692	-1.36029	6.4504e-14		FT11	with	40	dfgmo		FT11	with	7.5	abcdej
Golden_Promise	inflor	1.2521	defghij	inverted.leaf-inverted.inflor	-0.892049	-1.45815	-0.325951	0.000431502		Golden_Promise	without	69.1	jk		Golden_Promise	without	6.4	cdej
Golden_Promise	leaf	1.35472	adefghi	inverted.leaf-control.leaf	0.966556	0.476147	1.45696	6.79001e-06		Golden_Promise	with	64.4286	ajk		Golden_Promise	with	8.71429	ab
Hockett	inflor	1.70751	abefgh							Hockett	without	57.5	abl		Hockett	without	6	cdefjk
Hockett	leaf	1.23381	defghij							Hockett	with	48.2	defg		Hockett	with	7.3	abde
HOR_10350	inflor	0.689507	degijkl							HOR_10350	without	63.6667	aj		HOR_10350	without	4.66667	fghjk
HOR_10350	leaf	0.495411	dijkl							HOR_10350	with	58	abl		HOR_10350	with	6.16667	cdefjk
HOR_13821	inflor	4.40532	m							HOR_13821	without	43.2	dm		HOR_13821	without	3.9	gh
HOR_13821	leaf	2.0139	abfh							HOR_13821	with	38.5	mo		HOR_13821	with	4.5	fghk
HOR_13942	inflor	1.63304	aefgh							HOR_13942	without	88.1429	n		HOR_13942	without	9.14286	al
HOR_13942	leaf	0.0225529	l							HOR_13942	with	48.5	defg		HOR_13942	with	5.6	cdfgjk
HOR_21599	inflor	2.04072	abfh							HOR_21599	without	90.7778	hn		HOR_21599	without	11	l
HOR_21599	leaf	0.110285	kl							HOR_21599	with	43.1	dm		HOR_21599	with	7	bcde
HOR_3081	inflor	1.30179	adefghi							HOR_7552	without	39.1111	mo		HOR_7552	without	4.33333	fghk
HOR_3081	leaf	0.104862	kl							HOR_7552	with	35	o		HOR_7552	with	3.875	gh
HOR_3365	inflor	1.79432	abfgh							HOR_8148	without	50.3333	efp		HOR_8148	without	6	cdefjk
HOR_3365	leaf	0.973831	defgijkl							HOR_8148	with	46.2	defg		HOR_8148	with	7	bcde
HOR_7552	inflor	1.23839	defghij							HOR_9043	without	51.1429	elp		HOR_9043	without	5.71429	cdfgjk
HOR_7552	leaf	0.952742	defgijkl							HOR_9043	with	46.1111	defg		HOR_9043	with	4.77778	fghjk
HOR_8148	inflor	2.87964	bc							Morex	without	49.9	efgp		Morex	without	3.8	h
HOR_8148	leaf	2.10719	abh							Morex	with	47.1111	defg		Morex	with	3.66667	h
HOR_9043	inflor	1.41574	adefghi							OUN333	without	99.8	i		OUN333	without	5	cfghjk
HOR_9043	leaf	0.338164	ijkl							OUN333	with	48.3333	defg		OUN333	with	4.66667	fghjk
Igri	inflor	1.78323	abfgh							RGT_Planet	without	55.6667	blp		RGT_Planet	without	6.11111	cdejk
Igri	leaf	0.147437	jkl							RGT_Planet	with	49.7	efgp		RGT_Planet	with	5.7	cdfjk
Morex	inflor	0.792908	degijkl
Morex	leaf	0.62872	deijkl
OUN333	inflor	3.24212	c
OUN333	leaf	0.435792	ijkl
RGT_Planet	inflor	1.96791	abfh
RGT_Planet	leaf	1.12315	defghijkl

### Sheet: s10
Supplementary Table 10. VRN1 and VRN2 variation across 76 barley genotypes
Genotype	Growth habit (Jayakodi et al., 2024)	Growth habit (this study)	VRN2 (Zhu and Stein, 2025)			VRN1
			Ha	Hb	Hc	Copy N	Intron 1 (bp)
Akashinriki	winter	facultative	3	2	2	1	4303
HOR 21599	winter	facultative	1	1	1	1	10287
HOR 3081	winter	winter	1	1	1	1	10790
HOR 3365	winter	winter	1	1	1	1	10791
Igri	winter	winter	1	1	1	1	10879
FT11 (B1K-04-12)	facultative	facultative	1	1	1	1	14501
Barke	spring	spring	0	0	0	1	1843
Golden Promise	spring	spring	0	0	0	1	5590
Hockett	spring	spring	0	0	0	1	5590
HOR 10350	spring	spring	1	1	1	1	4364
HOR 13821	spring	spring	0	0	0	1	10789
HOR 13942	spring	facultative	1	1	1	1	6668
HOR 7552	spring	spring	2	1	1	1	4303
HOR 8148	spring	spring	0	0	0	1	5590
HOR 9043	spring	spring	1	1	1	1	4364
Morex	spring	spring	0	0	0	1	5590
RGT Planet	spring	spring	0	0	0	1	4364
Du Li Huang (ZDM01467)	spring	spring	1	1	1	1	4303
Chi Ba Damai (ZDM02064)	spring	facultative	1	1	1	1	10790
OUN333	facultative	facultative	1	1	1	1	8369
HOR 13363	winter		1	1	1	1	10790
HOR 12184	winter		0	0	0	1	10287
HOR 3474	winter		1	1	1	1	10791
Aizu6	winter		0	0	0	1	10790
HOR 4224	winter		0	0	0	1	10790
FT333 (HID251)	winter		1	1	1	1	10787
FT262 (HID84)	winter		1	1	1	1	3771
WBDC_133	winter		1	1	1	1	10283
HID380	winter		1	1	1	1	4303
HID357	winter		1	1	1	1	10768
HID249	winter		1	3	3	1	10787
HOR 19184	spring		1	1	1	2	8369/8369
HOR 7172	spring		1	1	1	1	4302
HOR 14061	spring		1	1	1	1	5590
HOR 2180	spring		0	0	0	1	1843
HOR 495	spring		0	0	0	1	6668
HOR 6220	spring		1	2	2	1	6668
HOR 8117	spring		0	0	0	1	10791
HOR 7385	spring		1	1	1	2	10287/10287
HOR 2830	spring		1	1	1	1	10287
HOR 14273	spring		0	0	0	1	5590
HOR 18321	spring		1	1	1	2	10287/10287
HOR 2779	spring		1	1	1	2	10287/10287
HOR 14121	spring		1	1	1	1	10287
HOR 21322	spring		1	1	1	2	10287/10287
HOR 21595	spring		1	1	1	1	14369
HOR 10892	spring		1	1	1	2	10287/10287
HOR 9972	spring		1	1	1	1	4364
HOR 21256	spring		1	1	1	1	6668
Bonus	spring		0	0	0	1	5590
HOR 1702	spring		1	1	1	2	10287/10287
HOR 13594	spring		1	1	1	1	4364
HOR 10096	spring		1	1	1	1	6668
HOR 1168	spring		1	1	1	1	6668
Bowman	spring		0	0	0	1	5590
Maximus	spring		1	1	1	1	6668
10TJ18	facultative		3	1	1	1	4303
Golden Melon	facultative		0	0	0	1	6668
Foma	facultative		0	0	0	1	6668
FT286 (HID144)	facultative		1	1	1	1	14511
FT628 (HID112XXI)	facultative		1	1	1	1	14490
FT144 (B1K-33-13)	facultative		1	1	1	1	14430
FT67 (B1K-17-07)	facultative		0	1	1	1	10635
HID055	facultative		1	1	1	1	14462
Chikurin Ibaraki	NA		1	1	1	1	10790
FT880 (F2327)	NA		1	1	1	1	10286
WBDC_103	NA		1	1	1	1	14359
WBDC_184	NA		1	1	1	1	2468
WBDC_078	NA		1	1	1	1	10768
WBDC_207	NA		1	1	1	1	10790
WBDC_199	NA		1	1	1	1	10282
HOR 12541	NA		1	1	1	1	14463
WBDC_237	NA		1	1	1	1	14490
WBDC_348	NA		1	1	1	1	14513
WBDC_349	NA		1	1	1	1	14508
HID101	NA		1	1	1	1	10287
